# Harnessing distinct tissue-resident immune niches *via* S100A9/TLR4 improves ketone, lipid, and glucose metabolism

**DOI:** 10.1101/2025.05.21.655283

**Authors:** Giulia Lucibello, Gloria Ursino, Pryscila D. S. Teixeira, Szabolcs Zahoran, Francesca Fanuele, Marinos Kallikourdis, Florian Visentin, Christelle Veyrat-Durebex, Ariane Widmer, Yibo Wu, Marco Cremonesi, Claes B. Wollheim, Perrine Castets, Giorgio Ramadori, Roberto Coppari

**Author notes:** These authors contributed equally to this work (Giulia Lucibello, Gloria Ursino).

## Abstract

Immunometabolism contributes to the development of metabolic diseases. Yet, how certain metabolic disorders, such as insulin deficiency (ID), influence immune cell function is poorly understood. Here, we observe that ID rearranges the immune landscape of the liver, causing a decrease in T cells and an increase in Kupffer cells, accompanied by a shift in the transcriptome and polarization of the latter. Treating ID mice with the protein S100A9 rescues the polarization and lipid-related changes caused by ID in the KCs, and rescues hypertriglyceridemia and hyperketonemia in a TLR4-dependent manner. Additionally, S100A9 acts on other immune niches to increase glucose uptake in skeletal muscle, improving hyperglycemia. In summary, the S100A9-TLR4 axis is a new tool to harness immune cells for improving ID-related metabolic dysfunction.
