## Supplemental Table 1 for "Harnessing distinct tissue-resident immune niches *via* S100A9/TLR4 improves ketone, lipid, and glucose metabolism"

### Sheet: TRANSFAC_and_JASPAR_table
Term		Genes
FOXC1	(human)	COLEC12;CDKN1A;SERPINE2;NDUFB6;CCDC68;DSCC1;MIR26B;RORA;ETS2;SOCS2;PLAC9;SALL1;FGF9;RGS1;ADAMTS1;FIGNL1;RUVBL1;OLFML1;CD14;EDARADD;PLK3;PRELID2;LRRC24;SCARA5;GDF15;CAV1;FBXO32;PDGFRL;RAB30;CACNB4;CCNE1;SPATS2L;MAPT;RAB17;AGXT;DGKI
GATA2	(human)	COLEC12;ATP8A2;SERPINE2;CCDC68;RORA;ETS2;FAM149A;SOCS2;FGF9;RGS1;ADAMTS1;OLFML1;CD14;DUSP5;CCDC34;SCARA5;CAV1;CYBRD1;FBXO32;PDGFRL;CACNB4;CCNE1;SIK1;RAB17;DGKI;DSC2;PLIN5
ETS1	(human)	DUSP5;CDKN1A;ATP8A2;SERPINE2;CCDC68;GDF15;CAV1;OSBPL3;RORA;ETS2;FAM149A;CACNB4;FGF9;RGS1;ADAMTS1;CCNE1;POLD2;OLFML1;SIK1;AGXT;DGKI
NFIC	(human)	EDARADD;PRELID2;CDKN1A;NDUFB6;RORA;SGMS2;FBXO32;CCNB1;CACNB4;RGS1;EHHADH;PLIN4;SIK1;AGXT;ACOT4;DGKI;DSC2
FOXL1	(human)	COLEC12;CDKN1A;POSTN;SERPINE2;CCDC34;CCDC68;CYBRD1;RORA;PDGFRL;CACNB4;FIGNL1;SPATS2L;SIK1;MAPT;DSC2
YY1	(human)	EDARADD;PRELID2;POSTN;GDF15;CAV1;SGMS2;FBXO32;ETS2;SOCS2;FGF9;RGS1;CCNE1;SIK1;RAB17;DSC2
TBP	(human)	CDKN1A;POSTN;ATP8A2;SCARA5;NDUFB6;CCDC68;CYBRD1;PDGFRL;FAM149A;SOCS2;OLFML1;ENPP6;AGXT
SRF	(human)	DUSP5;CDKN1A;POSTN;NDUFB6;RORA;SGMS2;ETS2;FAM149A;SOCS2;RAB30;CACNB4;RGS1;ACOT4;DGKI
E2F1	(human)	EDARADD;LRRC24;SERPINE2;CCDC68;CAV1;RORA;SALL1;CACNB4;FGF9;CCNE1;FIGNL1;SPATS2L;AGXT
GATA1	(human)	CDKN1A;POSTN;SERPINE2;DSCC1;CYBRD1;RORA;SGMS2;FBXO32;ETS2;FAM149A;RGS1;POLD2;CD14
NFE2	(human)	DUSP5;CDKN1A;SERPINE2;OSBPL3;FBXO32;ETS2;CCNB1;SALL1;RUVBL1;SIK1;RAB17;AGXT;PLIN5
MYOD1	(mouse)	PLK3;CCNB1;CACNB4;PIRA2;GDF15;PPM1N;PLIN4;CYBRD1;SPATS2L;ETS2;FAM149A;PLIN5
TCF4	(human)	SOCS2;ATP8A2;CACNB4;CCDC68;EHHADH;FIGNL1;CYBRD1;CD14;FBXO32;PDGFRL;FAM149A
NFKB1	(mouse)	SOCS2;DUSP5;SALL1;LRRC24;SERPINE2;GDF15;FIGNL1;RORA;RAB17;SERPINA3G;SLFN9
TFAP2A	(human)	PLAC9;SALL1;LRRC24;SERPINE2;FGF9;CCDC34;SCARA5;CCNE1;CAV1;RORA;SIK1;MAPT
LEF1	(human)	PRELID2;CDKN1A;POSTN;CACNB4;CCDC34;NDUFB6;GDF15;EHHADH;FIGNL1;SGMS2;AGXT
JUN	(human)	PRELID2;CACNB4;SCARA5;NDUFB6;FIGNL1;CD14;RAB17;ETS2;DSC2;FAM149A;PLIN5
USF2	(human)	EDARADD;SOCS2;PRELID2;CDKN1A;SERPINE2;FIGNL1;MAPT;AGXT;ETS2;ACOT4;DGKI
CACYBP	(mouse)	SOCS2;PIRA2;SERPINE2;PNP2;FIGNL1;POLD2;PLIN4;RORA;RAB17;AGXT;FAM149A
TBP	(mouse)	POSTN;RAB30;CCDC34;RGS1;CCDC68;PNP2;FIGNL1;CAV1;SPATS2L;PDGFRL;ACOT4
FOXF1	(human)	EDARADD;PLAC9;PRELID2;RGS1;FIGNL1;SPATS2L;RORA;MAPT;PDGFRL;FAM149A
CBEPB	(mouse)	COLEC12;CCNB1;RGS1;CCDC68;FIGNL1;ART2B;CYBRD1;CD14;SERPINA3G;DSC2
NFATC3	(mouse)	COLEC12;PLAC9;PLK3;CACNB4;CCDC34;CAV1;OSBPL3;RUVBL1;CYBRD1;MAPT
MEF2A	(human)	EDARADD;CDKN1A;CACNB4;CCDC34;RGS1;CCDC68;CYBRD1;RORA;DSC2;PLIN5
RUNX1	(human)	CDKN1A;CCNB1;NDUFB6;DSCC1;POLD2;CYBRD1;SPATS2L;RORA;SGMS2;RAB17
MZF1		DUSP5;PLAC9;PLK3;SERPINE2;FGF9;CCNE1;PPM1N;MIR26B;OLFML1;ENPP6
NR5A2	(human)	CDKN1A;ATP8A2;CCDC34;CCDC68;OLFML1;MAPT;SGMS2;CD14;AGXT;FBXO32
CRTC3	(human)	DUSP5;CDKN1A;RGS1;CCDC68;GDF15;MAPT;SGMS2;RAB17;DGKI;FAM149A
SMARCA2	(human)	EDARADD;PLK3;CDKN1A;CACNB4;LRRC24;NDUFB6;SGMS2;ENPP6;ACOT4
HOXD9	(human)	PLK3;POSTN;ATP8A2;CCDC34;NDUFB6;CCDC68;SGMS2;FAM149A;PLIN5
NFYA	(human)	POSTN;CCNB1;CCDC34;NDUFB6;CAV1;POLD2;RORA;SGMS2;ACOT4;DGKI
HINFP	(human)	SALL1;CACNB4;LRRC24;SERPINE2;RGS1;CCNE1;FIGNL1;CAV1;OSBPL3
FOXA1	(mouse)	COLEC12;DUSP5;PLAC9;PRELID2;POSTN;CAV1;RUVBL1;PLIN4;PLIN5
RELA	(human)	PLK3;CDKN1A;SALL1;SERPINE2;NDUFB6;CCNE1;CAV1;ETS2;FAM149A
PPARG	(human)	CDKN1A;RAB30;ATP8A2;SERPINE2;GDF15;OLFML1;MAPT;CD14;PLIN5
SMAD4	(human)	DUSP5;CDKN1A;CACNB4;NDUFB6;GDF15;DSCC1;POLD2;CD14;PLIN5
ARNT	(human)	COLEC12;SALL1;LRRC24;CCDC34;FIGNL1;POLD2;SPATS2L;ETS2
HNF4A	(human)	EDARADD;CDKN1A;RAB30;CACNB4;EHHADH;CYBRD1;RORA;PDGFRL
Stat3	(mouse)	4930563E22RIK;SOCS2;PRELID2;CDKN1A;SALL1;EHHADH;CD14
POU2F2	(human)	CDKN1A;CACNB4;EHHADH;FIGNL1;OSBPL3;RUVBL1;MAPT;SGMS2
ZBTB7A	(human)	EDARADD;CDKN1A;LRRC24;SERPINE2;FGF9;CCNE1;CAV1;SIK1
PITX2	(human)	CDKN1A;ATP8A2;GDF15;FIGNL1;OLFML1;CYBRD1;CD14;PLIN5
FOS	(mouse)	CACNB4;CCDC68;PNP2;OLFML1;AKR1C19;SGMS2;AGXT;PLIN5
TCFAP2A	(human)	SALL1;LRRC24;SERPINE2;CCNE1;CAV1;RORA;SIK1;FBXO32
ESR1	(human)	EDARADD;SOCS2;PRELID2;GDF15;RORA;CD14;RAB17;PLIN5
BCL6	(human)	EDARADD;SOCS2;POSTN;CCDC34;NDUFB6;CCDC68;SPATS2L
SREBF1	(human)	DUSP5;SCARA5;CCNE1;FIGNL1;CAV1;RUVBL1;RORA;RAB17
RUNX2	(mouse)	PRELID2;CDKN1A;PPM1N;ART2B;MAPT;SERPINA3G;H2-AA
NFKB1	(human)	SALL1;CACNB4;LRRC24;NDUFB6;GDF15;CAV1;RORA;ETS2
SP3	(mouse)	EDARADD;ATP8A2;ADAMTS1;CCDC68;GDF15;DGKI;PLIN5
MZF1	(human)	PRELID2;ADAMTS1;CCNE1;OSBPL3;CD14;ENPP6;FBXO32
E2F1	(mouse)	ZFP612;SOCS2;FGF9;DSCC1;FIGNL1;POLD2;ETS2;DGKI
JUN	(mouse)	POSTN;NDUFB6;ADAMTS1;FBXO32;SLFN9;H2-AA;PLIN5
REL	(mouse)	PIRA2;DSCC1;RUVBL1;OLFML1;CYBRD1;RAB17;PDGFRL
HNF1A	(human)	CDKN1A;POLD2;SPATS2L;CD14;PDGFRL;DGKI;FAM149A
Prrx2	(mouse)	EDARADD;SOCS2;RGS1;ART2B;SPATS2L;RAB17;FBXO32
GATA3	(human)	SERPINE2;RGS1;CCDC68;SPATS2L;RORA;FBXO32;DSC2
WT1	(human)	SALL1;LRRC24;SERPINE2;SCARA5;CCNE1;SIK1;ACOT4
Gata1	(mouse)	PIRA2;RGS1;CCDC68;RORA;ENPP6;SERPINA3G;SLFN9
ELK1	(mouse)	SOCS2;LRRC24;CCDC34;CCNE1;DSCC1;FIGNL1;DGKI
SP1	(mouse)	SOCS2;DUSP5;ATP8A2;SERPINE2;CCNE1;PNP2;SIK1
FOXA1	(human)	EDARADD;RGS1;SPATS2L;RORA;MAPT;CD14;PDGFRL
TP53	(human)	CDKN1A;GDF15;CAV1;CD14;FBXO32;ETS2;FAM149A
TP63	(human)	CDKN1A;GDF15;POLD2;MAPT;CD14;FBXO32;PLIN5
TFAP2A	(mouse)	SOCS2;PLAC9;GSTP2;PNP2;GDF15;RAB17;PDGFRL
STAT5B	(mouse)	ZFP612;SOCS2;DUSP5;PLK3;PNP2;POLD2;OLFML1
HOXA5	(human)	PLAC9;CACNB4;FIGNL1;CAV1;CYBRD1;RORA;ETS2
ETS1	(mouse)	LRRC24;SERPINE2;NDUFB6;RGS1;CYBRD1;ACOT4
STAT3	(human)	CDKN1A;RAB30;SERPINE2;CCDC34;CAV1;OLFML1
CBEPB	(human)	NDUFB6;RGS1;CCDC68;CAV1;RORA;AGXT;ACOT4
FOXO3A	(mouse)	SOCS2;PLAC9;CACNB4;CCDC34;RUVBL1;POLD2
MYOG	(human)	CACNB4;SERPINE2;FIGNL1;SIK1;SGMS2;CD14
POU1F1	(human)	POSTN;CCDC34;NDUFB6;SPATS2L;SGMS2;DSC2
SPI1	(human)	CDKN1A;OSBPL3;OLFML1;RAB17;PDGFRL;DGKI
NR3C1	(mouse)	NDUFB6;PNP2;OSBPL3;AKR1C19;RAB17;MUP12
PLAU	(human)	EDARADD;RAB30;CCDC68;GDF15;SIK1;RAB17
STAT5B	(human)	CDKN1A;POSTN;RAB30;CCDC68;FIGNL1;DSC2
TEAD2	(human)	CACNB4;LRRC24;CCNE1;FIGNL1;SIK1;RAB17
IRF8	(mouse)	CDKN1A;SALL1;CACNB4;DSCC1;OSBPL3;DSC2
POU2F1	(human)	CACNB4;RGS1;OSBPL3;RUVBL1;MAPT;SGMS2
RUNX2	(human)	SCARA5;RGS1;CCDC68;RUVBL1;CD14;PLIN5
MYB	(human)	POSTN;SERPINE2;CCDC68;EHHADH;FAM149A
MYOG	(mouse)	PIRA2;RUVBL1;PLIN4;RAB17;ENPP6;H2-AA
TFAP2C	(human)	CACNB4;SERPINE2;CCDC68;DSCC1;EHHADH
TEAD2	(mouse)	CDKN1A;SALL1;NDUFB6;ADAMTS1;FAM149A
TP53	(mouse)	ZFP612;PRELID2;CDKN1A;CCNB1;RUVBL1
JDP2	(human)	EDARADD;RAB30;ATP8A2;CCDC34;PDGFRL
NR5A1	(human)	ATP8A2;SERPINE2;RGS1;CCDC68;GDF15
MTF1	(human)	SALL1;CACNB4;SERPINE2;FGF9;CCDC68
FOXJ1	(human)	CCNE1;POLD2;CYBRD1;FBXO32;FAM149A
ZNF148	(human)	DUSP5;CDKN1A;LRRC24;CCNE1;FAM149A
IKZF1	(mouse)	CDKN1A;ATP8A2;SCARA5;NDUFB6;RAB17
ETV4	(mouse)	SOCS2;CACNB4;RORA;SERPINA3G;SLFN9
ZNF354C	(human)	ATP8A2;CAV1;MIR26B;SGMS2;FAM149A
PGR	(human)	POSTN;RGS1;FIGNL1;CYBRD1;FAM149A
UBTF	(human)	DUSP5;SERPINE2;CCNE1;EHHADH;ETS2
SRF	(mouse)	4930563E22RIK;POSTN;PPM1N;OSBPL3
REPIN1	(human)	LRRC24;CCNE1;CAV1;OSBPL3;FBXO32
ZFHX3	(human)	PRELID2;CCDC34;RGS1;FIGNL1;RORA
SREBF1	(mouse)	ATP8A2;CACNB4;EHHADH;CD14;RAB17
BRCA1	(human)	SOCS2;CCNB1;FIGNL1;CAV1;FAM149A
NR5A1	(mouse)	CDKN1A;SALL1;RUVBL1;RAB17;DSC2
ATF2	(human)	CACNB4;SERPINE2;RGS1;RORA;AGXT
IRF8	(human)	NDUFB6;CCDC68;DSCC1;ENPP6;AGXT
ETS2	(human)	POSTN;ADAMTS1;CAV1;SIK1;ENPP6
ETV4	(human)	SOCS2;CACNB4;FGF9;CCDC68;ETS2
HIF1A	(mouse)	ATP8A2;RGS1;PPM1N;PLIN4;AGXT
SP3	(human)	SALL1;LRRC24;CCNE1;CAV1;SIK1
TEAD4	(human)	SALL1;LRRC24;CCNE1;CAV1;SIK1
PCBP1	(human)	SALL1;LRRC24;CCNE1;CAV1;SIK1
HMGA1	(human)	RGS1;CAV1;SGMS2;ENPP6;PDGFRL
JUND	(human)	SOCS2;POSTN;SALL1;DSCC1;RORA
SP1	(human)	SALL1;LRRC24;CCNE1;CAV1;SIK1
CEBPB	(human)	SCARA5;NDUFB6;CD14;ETS2;DSC2
GATA6	(human)	EDARADD;RGS1;RORA;SGMS2;AGXT
SND1	(human)	DUSP5;NDUFB6;RGS1;CAV1;SGMS2
ARID3A	(mouse)	4930563E22RIK;SPATS2L;PDGFRL
FOS	(human)	RORA;CD14;ETS2;DSC2;FAM149A
APEX1	(human)	EDARADD;CYBRD1;FBXO32;ACOT4
Myb	(mouse)	PLAC9;FIGNL1;OSBPL3;FAM149A
CREM	(human)	EDARADD;PLAC9;RAB30;LRRC24
PITX1	(human)	GDF15;SPATS2L;CD14;FAM149A
HIF1A	(human)	PRELID2;CCNB1;GDF15;RUVBL1
USF1	(mouse)	SALL1;CACNB4;OLFML1;RAB17
MYC	(human)	SERPINE2;GDF15;RAB17;DGKI
TFAP2D	(human)	ATP8A2;EHHADH;FIGNL1;CD14
ELK1	(human)	ATP8A2;CACNB4;NDUFB6;SIK1
STAT1	(human)	SALL1;CACNB4;CCDC68;GDF15
LTF	(human)	CDKN1A;GDF15;ENPP6;PLIN5
RARA	(human)	ATP8A2;GDF15;FIGNL1;CD14
NFIA	(human)	PRELID2;RORA;AGXT;PDGFRL
USF1	(human)	CCNB1;SERPINE2;ETS2;DGKI
Pax2	(mouse)	CACNB4;SCARA5;RGS1;CCNE1
ZBTB16	(human)	PRELID2;RGS1;OLFML1;MAPT
NR5A2	(mouse)	CDKN1A;CCDC68;PNP2;PLIN5
RELA	(mouse)	4930563E22RIK;DUSP5;SIK1
CREB1	(human)	EDARADD;POLD2;SIK1;RAB17
CRX	(human)	SOCS2;ATP8A2;GDF15;CD14
FOXF2	(human)	ATP8A2;GDF15;CD14;PLIN5
IRF2	(human)	RGS1;CYBRD1;ACOT4;PLIN5
SNAI2	(human)	CDKN1A;FIGNL1;MAPT;AGXT
SNAI1	(human)	CDKN1A;FIGNL1;MAPT;AGXT
TCF3	(human)	CDKN1A;FIGNL1;MAPT;AGXT
GLI2	(human)	PLK3;CCNE1;CD14;FAM149A
NRF1	(mouse)	LRRC24;MAPT;ENPP6;PLIN5
SPI1	(mouse)	CDKN1A;SGMS2;CD14;SLFN9
YY1	(mouse)	GDF15;PPM1N;PLIN4;ACOT4
MAX	(human)	SERPINE2;MAPT;ETS2;DGKI
THRB	(human)	PLK3;LRRC24;RUVBL1;DGKI
FOXO3A	(human)	EDARADD;SPATS2L;PDGFRL
NR1I2	(human)	SOCS2;GDF15;CD14;RAB17
RXRA	(human)	SOCS2;GDF15;CD14;RAB17
ELF3	(human)	FGF9;RGS1;CCNE1;CCDC68
MIR138	(human)	COLEC12;CCDC34;ENPP6
RELB	(human)	CACNB4;SERPINE2;ETS2
RBPJ	(human)	EDARADD;FIGNL1;SGMS2
HMGA1	(mouse)	COLEC12;PLAC9;OLFML1
CBEPA	(mouse)	EDARADD;CCDC68;H2-AA
RORB	(human)	CDKN1A;RUVBL1;SGMS2
NR2F1	(human)	CDKN1A;RUVBL1;SGMS2
IKZF1	(human)	EDARADD;GDF15;PLIN5
KLF11	(human)	DUSP5;CCNE1;FAM149A
ELK4	(human)	EDARADD;CACNB4;AGXT
KLF4	(human)	DUSP5;CCNE1;FAM149A
LEF1	(mouse)	PRELID2;DSCC1;PLIN5
Sox2	(mouse)	CCDC68;RUVBL1;ENPP6
SRY	(human)	PLAC9;CYBRD1;SGMS2
SREBF2	(human)	ADAMTS1;MAPT;PLIN5
CBEPA	(human)	EHHADH;OLFML1;ETS2
ATF4	(human)	EDARADD;GDF15;SIK1
FOXA2	(mouse)	CACNB4;RUVBL1;RORA
KLF13	(human)	PRELID2;RAB30;RORA
CEBPD	(human)	CDKN1A;CYBRD1;MAPT
SMAD4	(mouse)	DUSP5;FGF9;SPATS2L
NR3C1	(human)	CDKN1A;CACNB4;CAV1
POU2F2	(mouse)	DUSP5;MAPT;FAM149A
ZNF281	(human)	SALL1;LRRC24;RORA
CRTC1	(human)	RAB30;CAV1;FBXO32
NRF1	(human)	CCNB1;LRRC24;MAPT
GFI1	(human)	ATP8A2;GDF15;CD14
IRF2	(mouse)	CCDC68;GSTP2;RORA
SAMD9L	(human)	FGF9;FBXO32;DGKI
En1	(mouse)	SERPINA3G;H2-AA
MIB2	(human)	SERPINE2;CCDC68
Pdx1	(mouse)	SPATS2L;FBXO32
MAPK14	(human)	CYBRD1;FAM149A
GTF2I	(human)	CDKN1A;CACNB4
PPARA	(human)	CCDC68;FIGNL1
XBP1	(human)	EDARADD;RAB30
SOX10	(mouse)	4930563E22RIK
SP4	(human)	CCDC68;CCNE1
AHR	(mouse)	CCNB1;FIGNL1
NR1H2	(human)	SOCS2;ATP8A2
Nkx3-2	(mouse)	SOCS2;SCARA5
E2F6	(human)	ADAMTS1;SIK1
PRDM1	(human)	CCNB1;CCDC68
TEAD1	(human)	CCNB1;OLFML1
POU2F1	(mouse)	ATP8A2;ACOT4
HNF4A	(mouse)	PLAC9;ART2B
EGR1	(human)	CCNB1;GDF15
RORB	(mouse)	CDKN1A;AGXT
NR2F1	(mouse)	CDKN1A;AGXT
AHR	(human)	SCARA5;AGXT
KLF5	(human)	SOCS2;CCNE1
EGR1	(mouse)	LRRC24;SIK1
POU1F1	(mouse)	CDKN1A;DGKI
EBF1	(mouse)	PLAC9;FGF9
Sox5	(mouse)	RORA;ENPP6
JUND	(mouse)	ART2B;CD14
Lhx3	(mouse)	EDARADD
NKX3-1	(human)	SPATS2L
SOX2	(human)	OLFML1
VDR	(human)	CYBRD1
HNF1B	(human)	NDUFB6
MYOD1	(human)	FBXO32
PRDM1	(mouse)	OSBPL3
FOXA3	(human)	EHHADH
FOXI1	(human)	FBXO32
RXRA	(mouse)	FIGNL1
SPIB	(human)	OLFML1
TBX5	(mouse)	CACNB4
RBPJ	(mouse)	OSBPL3
NFYB	(mouse)	ATP8A2
NFYA	(mouse)	CACNB4
CPEB1	(mouse)	ATP8A2
ESR2	(mouse)	SOCS2
NCOA1	(human)	RAB30
PURA	(human)	ENPP6
Sox17	(mouse)	PIRA2
CBFB	(human)	GDF15
CREB1	(mouse)	PLIN5
NFAT2	(human)	POSTN
NR1H3	(human)	SOCS2
MIR133B	(human)	SOCS2
MYC	(mouse)	SOCS2
HNRNPK	(human)	ETS2
HIVEP1	(human)	DGKI
LOC135440	(human)	FGF9
